# Unifying population structure and relatedness analysis through a coalescent approach

**DOI:** 10.1101/2025.10.16.682899

**Authors:** Diego Veliz-Otani, Victor Borda, Heinner Guio, Omar Caceres, Cesar Sanchez, Carlos Padilla, Eimear E. Kenny, Sebastian Zollner, Timothy O’Connor

## Abstract

Standard methods in genome-wide association studies (GWAS) partition genetic similarity into recent familial relationship, modeled by a genetic relationship matrix (GRM), and distant relatedness, adjusted for using principal components (PCs). This practice relies on an implicit causal model that conflates population structure with confounding. Here, we challenge this approach by developing a unified framework grounded in coalescent theory. We introduce the Coefficient of Genealogical Similarity (GeSi), a statistic derived from a model of shared derived alleles that captures the full continuum of shared ancestry and can be estimated directly from genotype data. This leads to a new classification of GRMs into “full” matrices, which capture the complete genealogy, and “shallow” matrices, which measure only recent relatedness. Systematic benchmarking demonstrates that full GRMs are sufficient to model the genetic covariance from population structure, rendering PC adjustment for this purpose redundant. This finding clarifies that the justifiable role for PCs in such a model is to correct for true environmental or complex genetic confounders. Our analyses of empirical data confirm that including PCs can improve model fit, providing evidence that such confounding is present and correlated with axes of genetic variation. This work establishes a new theoretical framework that disentangles the modeling of genealogical relatedness from the correction of confounding, reframing the role of PCs as proxies for the latter and challenging the rationale for including the top PCs merely to capture maximal genetic variance.
