## Supplementary Table 1 for "Unifying population structure and relatedness analysis through a coalescent approach"

### Sheet: Sheet1
Supplementary table 1. Estimation of Equation (15) using genotype data
Subject 1				Subject 2				Estimation of Equation (15)
Status	Genotype	#VALUE!		Status	Genotype	#VALUE!
Hom. Anc.	Anc/Anc	0		Hom. Anc.	Anc/Anc	0		0	0
Hom. Anc.	Anc/Anc	0		Het.	Anc/Der	1		0	0
Hom. Anc.	Anc/Anc	0		Hom. Der.	Der/Der	2		0	0
Het.	Anc/Der	1		Het.	Anc/Der	1		1	1
Het.	Anc/Der	1		Hom. Der.	Der/Der	2		2	2
Hom. derived	Der/Der	2		Hom. Der.	Der/Der	2		4	4
Hom: Homozygous. Het: Heterozygous. Anc: Ancestral allele. Der: Derived allele. Sm defined in Equation (8).
