## Supplementary Table 7 for "Unifying population structure and relatedness analysis through a coalescent approach"

### Sheet: supplementary_table7
GRM_method	data_type	alpha	rep_idx	loglik_no_pcs	loglik_pcs	delta_aic
GeSi	WGS	-2	1	-50762	-50753.9	3.86555
GeSi	WGS	-2	2	-50295.9	-50290.5	9.19219
GeSi	WGS	-2	3	-50721.9	-50719.6	15.3621
GeSi	WGS	-2	4	-50558.8	-50550.6	3.4652
GeSi	WGS	-2	5	-50256	-50243.4	-5.09787
GeSi	WGS	-2	6	-50591.1	-50574.6	-12.8347
GeSi	WGS	-2	7	-50804.5	-50800.8	12.6987
GeSi	WGS	-2	8	-50543.8	-50537	6.32159
GeSi	WGS	-2	9	-50633.5	-50629.7	12.4799
GeSi	WGS	-2	10	-50333.9	-50332.9	18.0081
GeSi	WGS	-1.75	1	-50758.3	-50738.5	-19.5536
GeSi	WGS	-1.75	2	-50293.7	-50279.9	-7.66666
GeSi	WGS	-1.75	3	-50721.2	-50715.9	9.5511
GeSi	WGS	-1.75	4	-50556.7	-50540.1	-13.19
GeSi	WGS	-1.75	5	-50254.1	-50243.6	-0.956013
GeSi	WGS	-1.75	6	-50588.4	-50575.9	-4.88824
GeSi	WGS	-1.75	7	-50803.9	-50799.4	10.976
GeSi	WGS	-1.75	8	-50540.1	-50518.2	-23.9085
GeSi	WGS	-1.75	9	-50632.4	-50627.2	9.58388
GeSi	WGS	-1.75	10	-50333.3	-50330.3	14.0409
GeSi	WGS	-1.5	1	-50751.2	-50733.5	-15.3355
GeSi	WGS	-1.5	2	-50289.7	-50277.8	-3.79331
GeSi	WGS	-1.5	3	-50719.8	-50714.5	9.52401
GeSi	WGS	-1.5	4	-50553.2	-50538.5	-9.471
GeSi	WGS	-1.5	5	-50251	-50241.1	0.174552
GeSi	WGS	-1.5	6	-50584.1	-50567	-14.2768
GeSi	WGS	-1.5	7	-50802.8	-50799.8	13.9189
GeSi	WGS	-1.5	8	-50533.2	-50515.5	-15.3648
GeSi	WGS	-1.5	9	-50630.4	-50627	13.1724
GeSi	WGS	-1.5	10	-50332.3	-50328.2	11.83
GeSi	WGS	-1.25	1	-50741.7	-50732.2	1.01755
GeSi	WGS	-1.25	2	-50283.5	-50276.1	5.15471
GeSi	WGS	-1.25	3	-50717.5	-50714	13.1883
GeSi	WGS	-1.25	4	-50548.3	-50537.5	-1.6765
GeSi	WGS	-1.25	5	-50245.7	-50238.6	5.77278
GeSi	WGS	-1.25	6	-50576.7	-50563.7	-5.88771
GeSi	WGS	-1.25	7	-50800.6	-50798.3	15.3286
GeSi	WGS	-1.25	8	-50524.3	-50514.1	-0.398708
GeSi	WGS	-1.25	9	-50626.7	-50624.8	16.174
GeSi	WGS	-1.25	10	-50329.7	-50326.9	14.4936
GeSi	WGS	-1	1	-50732.9	-50730.9	16.1267
GeSi	WGS	-1	2	-50276.2	-50272.7	12.9767
GeSi	WGS	-1	3	-50714	-50712.2	16.4984
GeSi	WGS	-1	4	-50543.3	-50535.7	4.86836
GeSi	WGS	-1	5	-50237.6	-50231.9	8.56681
GeSi	WGS	-1	6	-50565.9	-50558.1	4.49259
GeSi	WGS	-1	7	-50795.8	-50794.8	18.0363
GeSi	WGS	-1	8	-50517.9	-50515.4	14.9567
GeSi	WGS	-1	9	-50620	-50618.8	17.6921
GeSi	WGS	-1	10	-50323.5	-50321.6	16.1652
GeSi	WGS	-0.75	1	-50728.1	-50727.5	18.8613
GeSi	WGS	-0.75	2	-50272.7	-50270.1	14.909
GeSi	WGS	-0.75	3	-50712.9	-50713.5	21.2469
GeSi	WGS	-0.75	4	-50544	-50536.2	4.25502
GeSi	WGS	-0.75	5	-50233.5	-50228.8	10.5944
GeSi	WGS	-0.75	6	-50559.3	-50553.6	8.70423
GeSi	WGS	-0.75	7	-50792.4	-50791.6	18.4008
GeSi	WGS	-0.75	8	-50520.8	-50519.6	17.4952
GeSi	WGS	-0.75	9	-50615.1	-50612.6	14.9934
GeSi	WGS	-0.75	10	-50316.6	-50316.3	19.3258
GeSi	WGS	-0.5	1	-50732.6	-50733.4	21.5531
GeSi	WGS	-0.5	2	-50279.3	-50277	15.3615
GeSi	WGS	-0.5	3	-50718.6	-50720.8	24.3301
GeSi	WGS	-0.5	4	-50552	-50548	12.0678
GeSi	WGS	-0.5	5	-50242.8	-50238	10.4614
GeSi	WGS	-0.5	6	-50566.1	-50560.9	9.60331
GeSi	WGS	-0.5	7	-50798.9	-50798.2	18.7706
GeSi	WGS	-0.5	8	-50529.8	-50528	16.4645
GeSi	WGS	-0.5	9	-50620.7	-50616.4	11.5808
GeSi	WGS	-0.5	10	-50318.7	-50318.2	18.8865
GeSi	WGS	-0.25	1	-50738.2	-50738.9	21.4983
GeSi	WGS	-0.25	2	-50285.9	-50282.9	13.9588
GeSi	WGS	-0.25	3	-50723.7	-50725.6	23.7989
GeSi	WGS	-0.25	4	-50557.7	-50552.6	9.80811
GeSi	WGS	-0.25	5	-50251.8	-50245.3	7.00367
GeSi	WGS	-0.25	6	-50574.1	-50568	7.7865
GeSi	WGS	-0.25	7	-50805.2	-50804.9	19.354
GeSi	WGS	-0.25	8	-50534.8	-50533	16.4078
GeSi	WGS	-0.25	9	-50626.8	-50624.2	14.7684
GeSi	WGS	-0.25	10	-50323	-50322.2	18.5701
GeSi	WGS	0	1	-50741	-50740.1	18.1054
GeSi	WGS	0	2	-50289.6	-50287.2	15.1919
GeSi	WGS	0	3	-50725.1	-50725.6	21.1393
GeSi	WGS	0	4	-50558.4	-50553.3	9.90519
GeSi	WGS	0	5	-50255	-50250.6	11.1265
GeSi	WGS	0	6	-50578.8	-50570.5	3.36627
GeSi	WGS	0	7	-50808	-50808.7	21.4814
GeSi	WGS	0	8	-50535.7	-50533.2	15.0148
GeSi	WGS	0	9	-50628.1	-50627.6	18.8941
GeSi	WGS	0	10	-50325.3	-50323.9	17.2527
GeSi	LD-pruned	-2	1	-50752.7	-50747.6	9.74772
GeSi	LD-pruned	-2	2	-50296.8	-50287.5	1.31814
GeSi	LD-pruned	-2	3	-50730.3	-50728.6	16.4509
GeSi	LD-pruned	-2	4	-50562.1	-50551.5	-1.10925
GeSi	LD-pruned	-2	5	-50273.9	-50261.7	-4.28371
GeSi	LD-pruned	-2	6	-50575.2	-50567.1	3.65786
GeSi	LD-pruned	-2	7	-50817	-50816.1	18.2737
GeSi	LD-pruned	-2	8	-50536	-50530.6	9.211
GeSi	LD-pruned	-2	9	-50646.5	-50638.4	3.79779
GeSi	LD-pruned	-2	10	-50338.6	-50335.1	13.0441
GeSi	LD-pruned	-1.75	1	-50751.5	-50748.2	13.4577
GeSi	LD-pruned	-1.75	2	-50296.3	-50289.2	5.75514
GeSi	LD-pruned	-1.75	3	-50729.9	-50729.7	19.5835
GeSi	LD-pruned	-1.75	4	-50561.7	-50551.6	-0.200097
GeSi	LD-pruned	-1.75	5	-50273.1	-50265.7	5.22574
GeSi	LD-pruned	-1.75	6	-50574.1	-50566.3	4.35715
GeSi	LD-pruned	-1.75	7	-50816.4	-50815.5	18.2182
GeSi	LD-pruned	-1.75	8	-50534.7	-50530.1	10.8149
GeSi	LD-pruned	-1.75	9	-50645.8	-50638.4	5.08054
GeSi	LD-pruned	-1.75	10	-50338.3	-50335.5	14.53
GeSi	LD-pruned	-1.5	1	-50750.3	-50747.5	14.4767
GeSi	LD-pruned	-1.5	2	-50295.8	-50289	6.45969
GeSi	LD-pruned	-1.5	3	-50729.3	-50729.2	19.8872
GeSi	LD-pruned	-1.5	4	-50561.2	-50551.5	0.622062
GeSi	LD-pruned	-1.5	5	-50272.1	-50264.7	5.31594
GeSi	LD-pruned	-1.5	6	-50572.6	-50565.1	4.98801
GeSi	LD-pruned	-1.5	7	-50815.6	-50814.5	17.798
GeSi	LD-pruned	-1.5	8	-50533.3	-50529.5	12.4762
GeSi	LD-pruned	-1.5	9	-50645.1	-50638	5.72426
GeSi	LD-pruned	-1.5	10	-50337.6	-50335.1	15.0821
GeSi	LD-pruned	-1.25	1	-50749.1	-50747.6	17.0081
GeSi	LD-pruned	-1.25	2	-50295.5	-50289.9	8.74296
GeSi	LD-pruned	-1.25	3	-50728.4	-50728.5	20.098
GeSi	LD-pruned	-1.25	4	-50560.7	-50551.1	0.788912
GeSi	LD-pruned	-1.25	5	-50270.6	-50262.1	3.13433
GeSi	LD-pruned	-1.25	6	-50570.9	-50563.9	6.15006
GeSi	LD-pruned	-1.25	7	-50814.6	-50813.5	17.6192
GeSi	LD-pruned	-1.25	8	-50531.7	-50527.9	12.4308
GeSi	LD-pruned	-1.25	9	-50644.2	-50637.7	6.892
GeSi	LD-pruned	-1.25	10	-50336.5	-50335.2	17.3559
GeSi	LD-pruned	-1	1	-50748.2	-50747.4	18.4064
GeSi	LD-pruned	-1	2	-50295.8	-50289.5	7.482
GeSi	LD-pruned	-1	3	-50727.6	-50727.6	19.9968
GeSi	LD-pruned	-1	4	-50560.4	-50549.9	-0.956127
GeSi	LD-pruned	-1	5	-50268.9	-50261.9	6.03685
GeSi	LD-pruned	-1	6	-50569.4	-50562.4	5.8336
GeSi	LD-pruned	-1	7	-50814	-50812.9	17.9147
GeSi	LD-pruned	-1	8	-50530.7	-50527.3	13.2248
GeSi	LD-pruned	-1	9	-50643.5	-50637.9	8.97243
GeSi	LD-pruned	-1	10	-50335.2	-50333.9	17.4018
GeSi	LD-pruned	-0.75	1	-50748.1	-50747.9	19.5753
GeSi	LD-pruned	-0.75	2	-50296.9	-50292	10.2733
GeSi	LD-pruned	-0.75	3	-50727.6	-50728.6	21.9922
GeSi	LD-pruned	-0.75	4	-50560.7	-50553.1	4.76779
GeSi	LD-pruned	-0.75	5	-50267.6	-50259.3	3.4762
GeSi	LD-pruned	-0.75	6	-50569.6	-50563.3	7.36542
GeSi	LD-pruned	-0.75	7	-50814.1	-50812.5	16.8484
GeSi	LD-pruned	-0.75	8	-50531	-50527.7	13.4412
GeSi	LD-pruned	-0.75	9	-50643.1	-50642.9	19.6058
GeSi	LD-pruned	-0.75	10	-50334.5	-50333.8	18.6073
GeSi	LD-pruned	-0.5	1	-50748.7	-50746.3	15.1663
GeSi	LD-pruned	-0.5	2	-50298.6	-50293.2	9.20988
GeSi	LD-pruned	-0.5	3	-50728.6	-50730.1	22.9688
GeSi	LD-pruned	-0.5	4	-50561.7	-50554.2	4.86107
GeSi	LD-pruned	-0.5	5	-50267.2	-50260.5	6.6431
GeSi	LD-pruned	-0.5	6	-50571.6	-50565	6.92655
GeSi	LD-pruned	-0.5	7	-50815	-50814.5	18.9737
GeSi	LD-pruned	-0.5	8	-50532.5	-50528.9	12.9273
GeSi	LD-pruned	-0.5	9	-50643.4	-50643.7	20.6876
GeSi	LD-pruned	-0.5	10	-50334.6	-50333.9	18.5707
GeSi	LD-pruned	-0.25	1	-50749.6	-50746.2	13.2749
GeSi	LD-pruned	-0.25	2	-50300.2	-50293.1	5.82511
GeSi	LD-pruned	-0.25	3	-50729.9	-50731.2	22.5198
GeSi	LD-pruned	-0.25	4	-50563	-50554.8	3.60248
GeSi	LD-pruned	-0.25	5	-50267.5	-50259.9	4.8789
GeSi	LD-pruned	-0.25	6	-50574.3	-50568.2	7.7762
GeSi	LD-pruned	-0.25	7	-50816.1	-50816.4	20.5007
GeSi	LD-pruned	-0.25	8	-50534.2	-50530.3	12.1681
GeSi	LD-pruned	-0.25	9	-50644	-50643.5	19.1291
GeSi	LD-pruned	-0.25	10	-50335.3	-50334	17.508
GeSi	LD-pruned	0	1	-50750.4	-50746.5	12.3645
GeSi	LD-pruned	0	2	-50301.3	-50292.9	3.22387
GeSi	LD-pruned	0	3	-50730.8	-50732.1	22.5173
GeSi	LD-pruned	0	4	-50564.1	-50557.8	7.50067
GeSi	LD-pruned	0	5	-50268.1	-50260.5	4.79039
GeSi	LD-pruned	0	6	-50576.6	-50568.7	4.08718
GeSi	LD-pruned	0	7	-50816.9	-50815.4	16.94
GeSi	LD-pruned	0	8	-50535.7	-50531.3	11.1178
GeSi	LD-pruned	0	9	-50644.4	-50643.9	18.9736
GeSi	LD-pruned	0	10	-50336	-50334.8	17.7316
GeSi	Random sites	-2	1	-50773.7	-50755.9	-15.4257
GeSi	Random sites	-2	2	-50316.6	-50305.1	-2.95909
GeSi	Random sites	-2	3	-50736	-50733.1	14.1133
GeSi	Random sites	-2	4	-50566.6	-50553.4	-6.29273
GeSi	Random sites	-2	5	-50280	-50264.5	-11.0686
GeSi	Random sites	-2	6	-50604.3	-50586.2	-16.1864
GeSi	Random sites	-2	7	-50811.8	-50807.6	11.5953
GeSi	Random sites	-2	8	-50563.5	-50547.9	-11.2667
GeSi	Random sites	-2	9	-50647	-50639.7	5.36294
GeSi	Random sites	-2	10	-50339.6	-50336.9	14.4806
GeSi	Random sites	-1.75	1	-50770.4	-50744.5	-31.964
GeSi	Random sites	-1.75	2	-50315.8	-50298.2	-15.3658
GeSi	Random sites	-1.75	3	-50734.2	-50728.6	8.72583
GeSi	Random sites	-1.75	4	-50564.9	-50547.3	-15.0492
GeSi	Random sites	-1.75	5	-50278.6	-50265.4	-6.26808
GeSi	Random sites	-1.75	6	-50602.7	-50587.4	-10.6373
GeSi	Random sites	-1.75	7	-50811	-50806.8	11.7408
GeSi	Random sites	-1.75	8	-50561.5	-50538	-26.9112
GeSi	Random sites	-1.75	9	-50646.6	-50638.8	4.45862
GeSi	Random sites	-1.75	10	-50339.4	-50336.8	14.7105
GeSi	Random sites	-1.5	1	-50763.9	-50741.1	-25.6078
GeSi	Random sites	-1.5	2	-50313.9	-50296.4	-14.9616
GeSi	Random sites	-1.5	3	-50731.5	-50723.5	3.96079
GeSi	Random sites	-1.5	4	-50562.2	-50546.2	-12.0164
GeSi	Random sites	-1.5	5	-50276.2	-50262.6	-7.22312
GeSi	Random sites	-1.5	6	-50599.7	-50576.6	-26.2069
GeSi	Random sites	-1.5	7	-50809.8	-50807	14.3526
GeSi	Random sites	-1.5	8	-50556	-50534.3	-23.5642
GeSi	Random sites	-1.5	9	-50645.3	-50638.9	7.21402
GeSi	Random sites	-1.5	10	-50339.2	-50334.7	10.8626
GeSi	Random sites	-1.25	1	-50754.7	-50742.3	-4.67261
GeSi	Random sites	-1.25	2	-50309.6	-50297	-5.2458
GeSi	Random sites	-1.25	3	-50727.3	-50722.7	10.819
GeSi	Random sites	-1.25	4	-50558.5	-50545.1	-6.75963
GeSi	Random sites	-1.25	5	-50271.9	-50261.9	0.0737612
GeSi	Random sites	-1.25	6	-50593.5	-50575.5	-16.007
GeSi	Random sites	-1.25	7	-50807.9	-50805.7	15.7106
GeSi	Random sites	-1.25	8	-50546.4	-50532.7	-7.387
GeSi	Random sites	-1.25	9	-50642	-50637.4	10.7237
GeSi	Random sites	-1.25	10	-50338.5	-50333.8	10.7283
GeSi	Random sites	-1	1	-50747.9	-50742.5	9.34926
GeSi	Random sites	-1	2	-50304.2	-50296.4	4.44476
GeSi	Random sites	-1	3	-50722.6	-50720.6	15.984
GeSi	Random sites	-1	4	-50556.3	-50546.5	0.348061
GeSi	Random sites	-1	5	-50265.4	-50257.4	3.98491
GeSi	Random sites	-1	6	-50584.8	-50572.3	-5.09694
GeSi	Random sites	-1	7	-50805.5	-50804.3	17.5884
GeSi	Random sites	-1	8	-50537.3	-50530.6	6.48396
GeSi	Random sites	-1	9	-50635.3	-50632.8	15.0239
GeSi	Random sites	-1	10	-50336.1	-50332.7	13.2747
GeSi	Random sites	-0.75	1	-50748.5	-50744.4	11.7374
GeSi	Random sites	-0.75	2	-50301.3	-50291.8	1.04512
GeSi	Random sites	-0.75	3	-50725.3	-50725.1	19.5887
GeSi	Random sites	-0.75	4	-50560.8	-50552.8	3.87502
GeSi	Random sites	-0.75	5	-50263.2	-50257	7.43299
GeSi	Random sites	-0.75	6	-50583.6	-50572.1	-3.08975
GeSi	Random sites	-0.75	7	-50807.2	-50806.6	18.7646
GeSi	Random sites	-0.75	8	-50535.2	-50530	9.66298
GeSi	Random sites	-0.75	9	-50630	-50626.1	12.1377
GeSi	Random sites	-0.75	10	-50334.6	-50332.3	15.3849
GeSi	Random sites	-0.5	1	-50752.7	-50749	12.7248
GeSi	Random sites	-0.5	2	-50302	-50293.4	2.88633
GeSi	Random sites	-0.5	3	-50732.1	-50733	21.851
GeSi	Random sites	-0.5	4	-50566.5	-50559.5	5.88438
GeSi	Random sites	-0.5	5	-50267.5	-50260	4.97787
GeSi	Random sites	-0.5	6	-50589.7	-50576.5	-6.40316
GeSi	Random sites	-0.5	7	-50812.2	-50811.8	19.2363
GeSi	Random sites	-0.5	8	-50537.9	-50532.6	9.40331
GeSi	Random sites	-0.5	9	-50632.3	-50628	11.3879
GeSi	Random sites	-0.5	10	-50336.7	-50333.7	14.1817
GeSi	Random sites	-0.25	1	-50755.4	-50750.5	10.2169
GeSi	Random sites	-0.25	2	-50303.3	-50295.2	3.75307
GeSi	Random sites	-0.25	3	-50735.2	-50735.5	20.5519
GeSi	Random sites	-0.25	4	-50569.5	-50561.7	4.44295
GeSi	Random sites	-0.25	5	-50270.7	-50263.1	4.93662
GeSi	Random sites	-0.25	6	-50594.3	-50577.7	-13.2618
GeSi	Random sites	-0.25	7	-50814.9	-50814	18.126
GeSi	Random sites	-0.25	8	-50540	-50535.4	10.8179
GeSi	Random sites	-0.25	9	-50634.9	-50630.9	12.161
GeSi	Random sites	-0.25	10	-50338.5	-50334.1	11.2183
GeSi	Random sites	0	1	-50757	-50751.8	9.74748
GeSi	Random sites	0	2	-50304.2	-50296.3	4.2132
GeSi	Random sites	0	3	-50736.5	-50735.5	18.0838
GeSi	Random sites	0	4	-50571	-50562.4	2.77468
GeSi	Random sites	0	5	-50272.2	-50265	5.61648
GeSi	Random sites	0	6	-50597.1	-50577.5	-19.287
GeSi	Random sites	0	7	-50816.3	-50815.8	19.111
GeSi	Random sites	0	8	-50541.2	-50536.6	10.8092
GeSi	Random sites	0	9	-50636.4	-50634.2	15.4132
GeSi	Random sites	0	10	-50339.5	-50334.2	9.39369
LDAK	WGS	-2	1	-50684.7	-50686.8	24.1562
LDAK	WGS	-2	2	-50214.4	-50212.6	16.359
LDAK	WGS	-2	3	-50636.3	-50634.7	16.8619
LDAK	WGS	-2	4	-50493.2	-50489.7	13.0096
LDAK	WGS	-2	5	-50171.1	-50166.9	11.5268
LDAK	WGS	-2	6	-50472.3	-50470.1	15.7039
LDAK	WGS	-2	7	-50687.4	-50684.9	15.0519
LDAK	WGS	-2	8	-50488.2	-50488.8	21.223
LDAK	WGS	-2	9	-50519.5	-50514.9	10.7903
LDAK	WGS	-2	10	-50282.7	-50284.9	24.4242
LDAK	WGS	-1.75	1	-50674.8	-50677	24.3477
LDAK	WGS	-1.75	2	-50200.8	-50198.9	16.1774
LDAK	WGS	-1.75	3	-50624.2	-50622.3	16.2091
LDAK	WGS	-1.75	4	-50480.6	-50476.8	12.5551
LDAK	WGS	-1.75	5	-50152.5	-50148	11.0864
LDAK	WGS	-1.75	6	-50459.2	-50456.9	15.3382
LDAK	WGS	-1.75	7	-50678.5	-50675.8	14.6403
LDAK	WGS	-1.75	8	-50474.7	-50475.2	20.996
LDAK	WGS	-1.75	9	-50510.1	-50505	9.85668
LDAK	WGS	-1.75	10	-50275	-50277.2	24.4142
LDAK	WGS	-1.5	1	-50660.7	-50647.8	-5.78866
LDAK	WGS	-1.5	2	-50182.3	-50177.7	10.9368
LDAK	WGS	-1.5	3	-50609.1	-50606.1	14.1614
LDAK	WGS	-1.5	4	-50463.5	-50458	8.92753
LDAK	WGS	-1.5	5	-50128.1	-50118.8	1.43625
LDAK	WGS	-1.5	6	-50442	-50439.4	14.8939
LDAK	WGS	-1.5	7	-50667.6	-50663.7	12.3488
LDAK	WGS	-1.5	8	-50454.7	-50440.9	-7.66936
LDAK	WGS	-1.5	9	-50497.4	-50488.3	1.95903
LDAK	WGS	-1.5	10	-50265.4	-50267.6	24.5354
LDAK	WGS	-1.25	1	-50644.7	-50640	10.4483
LDAK	WGS	-1.25	2	-50157.2	-50154.3	14.1054
LDAK	WGS	-1.25	3	-50590.3	-50586.8	13.0058
LDAK	WGS	-1.25	4	-50441.4	-50437.7	12.5908
LDAK	WGS	-1.25	5	-50095.8	-50088.1	4.63256
LDAK	WGS	-1.25	6	-50418.8	-50415.8	14.1063
LDAK	WGS	-1.25	7	-50654.1	-50650.2	12.1442
LDAK	WGS	-1.25	8	-50428.4	-50421.8	6.74725
LDAK	WGS	-1.25	9	-50480.5	-50472.2	3.37823
LDAK	WGS	-1.25	10	-50252.4	-50254.6	24.3621
LDAK	WGS	-1	1	-50643.2	-50642.1	17.9085
LDAK	WGS	-1	2	-50138	-50135.6	15.1091
LDAK	WGS	-1	3	-50577.7	-50571.5	7.66765
LDAK	WGS	-1	4	-50424.6	-50418.9	8.62337
LDAK	WGS	-1	5	-50063.9	-50055.8	3.77475
LDAK	WGS	-1	6	-50405.6	-50396.5	1.83736
LDAK	WGS	-1	7	-50648.7	-50646.8	16.1963
LDAK	WGS	-1	8	-50414.4	-50412.4	16.0204
LDAK	WGS	-1	9	-50470.4	-50462.3	3.8234
LDAK	WGS	-1	10	-50241.4	-50242.9	22.9418
LDAK	WGS	-0.75	1	-50642.6	-50642.3	19.3685
LDAK	WGS	-0.75	2	-50123.6	-50121.9	16.5769
LDAK	WGS	-0.75	3	-50580.8	-50579.8	17.9619
LDAK	WGS	-0.75	4	-50425.4	-50420.5	10.0819
LDAK	WGS	-0.75	5	-50052.4	-50047.9	11.0928
LDAK	WGS	-0.75	6	-50402.5	-50397.1	9.30353
LDAK	WGS	-0.75	7	-50661.3	-50656.8	11.011
LDAK	WGS	-0.75	8	-50408.5	-50408.3	19.5057
LDAK	WGS	-0.75	9	-50471.3	-50467.5	12.3863
LDAK	WGS	-0.75	10	-50232.9	-50233.1	20.3156
LDAK	WGS	-0.5	1	-50672.8	-50673.4	21.1888
LDAK	WGS	-0.5	2	-50165.9	-50164.7	17.4879
LDAK	WGS	-0.5	3	-50630.9	-50632.7	23.534
LDAK	WGS	-0.5	4	-50469	-50466.3	14.6134
LDAK	WGS	-0.5	5	-50102.9	-50099.5	13.2581
LDAK	WGS	-0.5	6	-50459.9	-50456	12.1281
LDAK	WGS	-0.5	7	-50720.3	-50720.7	20.8454
LDAK	WGS	-0.5	8	-50448.6	-50449.5	21.8395
LDAK	WGS	-0.5	9	-50529.2	-50527.8	17.3202
LDAK	WGS	-0.5	10	-50253.6	-50253.9	20.5774
LDAK	WGS	-0.25	1	-50702.9	-50704.1	22.3615
LDAK	WGS	-0.25	2	-50217.9	-50216.5	17.0822
LDAK	WGS	-0.25	3	-50676.5	-50678.6	24.3131
LDAK	WGS	-0.25	4	-50511.3	-50508.9	15.101
LDAK	WGS	-0.25	5	-50165.7	-50162.4	13.5369
LDAK	WGS	-0.25	6	-50515.8	-50511.8	12.0735
LDAK	WGS	-0.25	7	-50765.6	-50765.5	19.6947
LDAK	WGS	-0.25	8	-50489.2	-50489.8	21.2411
LDAK	WGS	-0.25	9	-50580.1	-50578.8	17.4232
LDAK	WGS	-0.25	10	-50280.5	-50280.9	20.8258
LDAK	WGS	0	1	-50721.2	-50722.2	22.0515
LDAK	WGS	0	2	-50250.9	-50249.1	16.5597
LDAK	WGS	0	3	-50700	-50702.1	24.2085
LDAK	WGS	0	4	-50534.8	-50531.7	13.9121
LDAK	WGS	0	5	-50205.9	-50202.3	12.8071
LDAK	WGS	0	6	-50546.4	-50541.6	10.5706
LDAK	WGS	0	7	-50786.9	-50786.8	19.739
LDAK	WGS	0	8	-50512.6	-50512.7	20.2295
LDAK	WGS	0	9	-50604.7	-50603.2	16.9652
LDAK	WGS	0	10	-50299.2	-50299.4	20.5142
LDAK	LD-pruned	-2	1	-50741.2	-50738.3	14.2217
LDAK	LD-pruned	-2	2	-50275.7	-50270.2	8.93038
LDAK	LD-pruned	-2	3	-50714	-50711.2	14.4421
LDAK	LD-pruned	-2	4	-50545	-50539	8.00022
LDAK	LD-pruned	-2	5	-50254.6	-50248.9	8.72188
LDAK	LD-pruned	-2	6	-50551.6	-50544.2	5.35372
LDAK	LD-pruned	-2	7	-50807.9	-50805	14.0314
LDAK	LD-pruned	-2	8	-50515.1	-50512.8	15.439
LDAK	LD-pruned	-2	9	-50638.3	-50632.6	8.61617
LDAK	LD-pruned	-2	10	-50325.4	-50323.8	16.9145
LDAK	LD-pruned	-1.75	1	-50737.8	-50735.7	15.7495
LDAK	LD-pruned	-1.75	2	-50271	-50265.9	9.77044
LDAK	LD-pruned	-1.75	3	-50710.4	-50707.7	14.5876
LDAK	LD-pruned	-1.75	4	-50542	-50536.5	8.87132
LDAK	LD-pruned	-1.75	5	-50249.5	-50244.2	9.32431
LDAK	LD-pruned	-1.75	6	-50546	-50539.1	6.18169
LDAK	LD-pruned	-1.75	7	-50804.8	-50801.6	13.5964
LDAK	LD-pruned	-1.75	8	-50510.2	-50508.6	16.7344
LDAK	LD-pruned	-1.75	9	-50635.5	-50630.1	9.22377
LDAK	LD-pruned	-1.75	10	-50322.5	-50321.1	17.3252
LDAK	LD-pruned	-1.5	1	-50734.4	-50733	17.2401
LDAK	LD-pruned	-1.5	2	-50266.2	-50261.5	10.6712
LDAK	LD-pruned	-1.5	3	-50706.3	-50703.7	14.7923
LDAK	LD-pruned	-1.5	4	-50539	-50533.9	9.67287
LDAK	LD-pruned	-1.5	5	-50243.7	-50238.6	9.88327
LDAK	LD-pruned	-1.5	6	-50539.9	-50533.4	6.95398
LDAK	LD-pruned	-1.5	7	-50801.1	-50797.7	13.1614
LDAK	LD-pruned	-1.5	8	-50505	-50503.9	17.9352
LDAK	LD-pruned	-1.5	9	-50632.2	-50627.1	9.83225
LDAK	LD-pruned	-1.5	10	-50319	-50318	17.9084
LDAK	LD-pruned	-1.25	1	-50731.6	-50730.9	18.5816
LDAK	LD-pruned	-1.25	2	-50262.5	-50258.3	11.6524
LDAK	LD-pruned	-1.25	3	-50702.3	-50699.8	15.0704
LDAK	LD-pruned	-1.25	4	-50536.8	-50531.9	10.2201
LDAK	LD-pruned	-1.25	5	-50237.8	-50233	10.364
LDAK	LD-pruned	-1.25	6	-50534.1	-50527.9	7.53078
LDAK	LD-pruned	-1.25	7	-50797.5	-50794	12.9313
LDAK	LD-pruned	-1.25	8	-50500.3	-50499.8	18.893
LDAK	LD-pruned	-1.25	9	-50628.9	-50624.1	10.4232
LDAK	LD-pruned	-1.25	10	-50315.4	-50314.8	18.8135
LDAK	LD-pruned	-1	1	-50730.9	-50730.7	19.7475
LDAK	LD-pruned	-1	2	-50264.2	-50260.4	12.4259
LDAK	LD-pruned	-1	3	-50702.1	-50703.3	22.2593
LDAK	LD-pruned	-1	4	-50534.6	-50530.2	11.2062
LDAK	LD-pruned	-1	5	-50233.2	-50226.3	6.29
LDAK	LD-pruned	-1	6	-50533.8	-50528.9	10.1484
LDAK	LD-pruned	-1	7	-50796.8	-50794	14.442
LDAK	LD-pruned	-1	8	-50500.4	-50499.2	17.5527
LDAK	LD-pruned	-1	9	-50627.6	-50628.1	21.0595
LDAK	LD-pruned	-1	10	-50313.5	-50313.1	19.3464
LDAK	LD-pruned	-0.75	1	-50732.5	-50732.8	20.4802
LDAK	LD-pruned	-0.75	2	-50268.7	-50264.9	12.262
LDAK	LD-pruned	-0.75	3	-50702.6	-50701.4	17.5959
LDAK	LD-pruned	-0.75	4	-50540.8	-50535.6	9.58783
LDAK	LD-pruned	-0.75	5	-50236	-50231	10.064
LDAK	LD-pruned	-0.75	6	-50534.3	-50528.4	8.18316
LDAK	LD-pruned	-0.75	7	-50797.3	-50794.5	14.3458
LDAK	LD-pruned	-0.75	8	-50502.8	-50502.3	18.9613
LDAK	LD-pruned	-0.75	9	-50627.7	-50623.3	11.3498
LDAK	LD-pruned	-0.75	10	-50314	-50313.8	19.6845
LDAK	LD-pruned	-0.5	1	-50737.1	-50737.7	21.2446
LDAK	LD-pruned	-0.5	2	-50278.7	-50274.9	12.2518
LDAK	LD-pruned	-0.5	3	-50709.1	-50708.9	19.4317
LDAK	LD-pruned	-0.5	4	-50547.4	-50541.6	8.53863
LDAK	LD-pruned	-0.5	5	-50242.7	-50236.9	8.4854
LDAK	LD-pruned	-0.5	6	-50543.6	-50537.4	7.57504
LDAK	LD-pruned	-0.5	7	-50802.3	-50800.6	16.588
LDAK	LD-pruned	-0.5	8	-50511.4	-50509.6	16.3904
LDAK	LD-pruned	-0.5	9	-50631.3	-50625.7	8.7542
LDAK	LD-pruned	-0.5	10	-50318.6	-50318.6	20.134
LDAK	LD-pruned	-0.25	1	-50741.8	-50742.3	20.9169
LDAK	LD-pruned	-0.25	2	-50287.6	-50283	10.6842
LDAK	LD-pruned	-0.25	3	-50716.3	-50716.3	19.9882
LDAK	LD-pruned	-0.25	4	-50553.6	-50546.3	5.35016
LDAK	LD-pruned	-0.25	5	-50250.4	-50243	5.18508
LDAK	LD-pruned	-0.25	6	-50554.3	-50548.1	7.52963
LDAK	LD-pruned	-0.25	7	-50807.6	-50806	16.8646
LDAK	LD-pruned	-0.25	8	-50520.1	-50517	13.6468
LDAK	LD-pruned	-0.25	9	-50635.6	-50629.8	8.28482
LDAK	LD-pruned	-0.25	10	-50324	-50323.7	19.3923
LDAK	LD-pruned	0	1	-50745.3	-50745.5	20.2399
LDAK	LD-pruned	0	2	-50293.4	-50287.6	8.37194
LDAK	LD-pruned	0	3	-50721.7	-50721.5	19.5872
LDAK	LD-pruned	0	4	-50558.1	-50549.9	3.64456
LDAK	LD-pruned	0	5	-50256.5	-50248.3	3.54463
LDAK	LD-pruned	0	6	-50562.8	-50556.1	6.74576
LDAK	LD-pruned	0	7	-50811.5	-50809.5	16.078
LDAK	LD-pruned	0	8	-50526.4	-50522.8	12.9335
LDAK	LD-pruned	0	9	-50638.9	-50632.5	7.12563
LDAK	LD-pruned	0	10	-50328.3	-50327.6	18.687
LDAK	Random sites	-2	1	-50701.7	-50703.8	24.1899
LDAK	Random sites	-2	2	-50252.2	-50249.8	15.0916
LDAK	Random sites	-2	3	-50651.6	-50648.4	13.613
LDAK	Random sites	-2	4	-50532	-50526.5	8.99989
LDAK	Random sites	-2	5	-50218.9	-50212.7	7.59032
LDAK	Random sites	-2	6	-50504.6	-50499.5	9.82308
LDAK	Random sites	-2	7	-50721.3	-50719.3	16.0784
LDAK	Random sites	-2	8	-50520.8	-50521.3	20.8969
LDAK	Random sites	-2	9	-50538.4	-50532.5	8.06863
LDAK	Random sites	-2	10	-50312.6	-50314.3	23.3641
LDAK	Random sites	-1.75	1	-50693.7	-50695.9	24.4438
LDAK	Random sites	-1.75	2	-50242.6	-50240.1	14.8851
LDAK	Random sites	-1.75	3	-50641.7	-50638.3	13.3445
LDAK	Random sites	-1.75	4	-50522.5	-50516.9	8.91899
LDAK	Random sites	-1.75	5	-50206.4	-50200.1	7.40867
LDAK	Random sites	-1.75	6	-50493.4	-50488.1	9.45166
LDAK	Random sites	-1.75	7	-50713.3	-50711.1	15.7542
LDAK	Random sites	-1.75	8	-50511.7	-50512.1	20.8292
LDAK	Random sites	-1.75	9	-50531.5	-50525.2	7.53564
LDAK	Random sites	-1.75	10	-50305.7	-50307.4	23.3796
LDAK	Random sites	-1.5	1	-50682	-50667.9	-8.17434
LDAK	Random sites	-1.5	2	-50229.1	-50224.3	10.5768
LDAK	Random sites	-1.5	3	-50628.4	-50624	11.1954
LDAK	Random sites	-1.5	4	-50508.9	-50499.1	0.429223
LDAK	Random sites	-1.5	5	-50189	-50176.8	-4.30964
LDAK	Random sites	-1.5	6	-50478.7	-50473.4	9.46097
LDAK	Random sites	-1.5	7	-50703.4	-50700.4	13.8672
LDAK	Random sites	-1.5	8	-50496.2	-50480.2	-11.8523
LDAK	Random sites	-1.5	9	-50522.2	-50512.7	1.07227
LDAK	Random sites	-1.5	10	-50297	-50298.6	23.2414
LDAK	Random sites	-1	1	-50662.7	-50661.2	16.9311
LDAK	Random sites	-1	2	-50190.7	-50187.1	12.9351
LDAK	Random sites	-1	3	-50594.8	-50588	6.46503
LDAK	Random sites	-1	4	-50471.6	-50462.1	1.0368
LDAK	Random sites	-1	5	-50132.3	-50120.3	-4.08386
LDAK	Random sites	-1	6	-50439.8	-50426.2	-7.11067
LDAK	Random sites	-1	7	-50682.1	-50677.9	11.5613
LDAK	Random sites	-1	8	-50448.5	-50446	15.0535
LDAK	Random sites	-1	9	-50494.7	-50488.2	7.02719
LDAK	Random sites	-1	10	-50271.1	-50271.7	21.0963
LDAK	Random sites	-0.75	1	-50688.1	-50687.4	18.5867
LDAK	Random sites	-0.75	2	-50205.8	-50202	12.3838
LDAK	Random sites	-0.75	3	-50621.7	-50620.8	18.2587
LDAK	Random sites	-0.75	4	-50484.9	-50480.1	10.5459
LDAK	Random sites	-0.75	5	-50138.7	-50134.1	10.8053
LDAK	Random sites	-0.75	6	-50469	-50459.5	0.999436
LDAK	Random sites	-0.75	7	-50711	-50707.9	13.8275
LDAK	Random sites	-0.75	8	-50456.5	-50454.9	16.8746
LDAK	Random sites	-0.75	9	-50516.4	-50513.3	13.8024
LDAK	Random sites	-0.75	10	-50276.1	-50274.6	17.0963
LDAK	Random sites	-0.5	1	-50728.9	-50727.1	16.4473
LDAK	Random sites	-0.5	2	-50257.2	-50254.4	14.5753
LDAK	Random sites	-0.5	3	-50687.9	-50688.5	21.1714
LDAK	Random sites	-0.5	4	-50529.4	-50524.1	9.48014
LDAK	Random sites	-0.5	5	-50201.8	-50197.6	11.5797
LDAK	Random sites	-0.5	6	-50541.5	-50531.8	0.486287
LDAK	Random sites	-0.5	7	-50772.5	-50772.4	19.8129
LDAK	Random sites	-0.5	8	-50497	-50495	16.0955
LDAK	Random sites	-0.5	9	-50581.6	-50580.8	18.4582
LDAK	Random sites	-0.5	10	-50306.4	-50304	15.2462
LDAK	Random sites	-0.25	1	-50746.5	-50744.6	16.1673
LDAK	Random sites	-0.25	2	-50284.4	-50280.5	12.2606
LDAK	Random sites	-0.25	3	-50718.1	-50718.5	20.883
LDAK	Random sites	-0.25	4	-50553.5	-50548.9	10.8173
LDAK	Random sites	-0.25	5	-50241.2	-50237.1	11.7702
LDAK	Random sites	-0.25	6	-50576.1	-50563.4	-5.3475
LDAK	Random sites	-0.25	7	-50800	-50799.6	19.1982
LDAK	Random sites	-0.25	8	-50521.1	-50517.9	13.6994
LDAK	Random sites	-0.25	9	-50614.1	-50612.2	16.3496
LDAK	Random sites	-0.25	10	-50324.6	-50321.1	13.0644
LDAK	Random sites	0	1	-50752.7	-50750.2	14.8204
LDAK	Random sites	0	2	-50294.6	-50289.5	9.84055
LDAK	Random sites	0	3	-50728.1	-50728.2	20.0594
LDAK	Random sites	0	4	-50562.8	-50556.9	8.17974
LDAK	Random sites	0	5	-50256.8	-50252	10.3602
LDAK	Random sites	0	6	-50588.4	-50572.8	-11.205
LDAK	Random sites	0	7	-50809.3	-50808.9	19.2414
LDAK	Random sites	0	8	-50531.2	-50527.7	12.9907
LDAK	Random sites	0	9	-50625.8	-50623.2	14.7054
LDAK	Random sites	0	10	-50332.2	-50327.5	10.5242
PC-Relate	LD-pruned	-1	1	-50778.7	-50744.3	-48.9177
PC-Relate	LD-pruned	-1	2	-50316.7	-50289.2	-34.9475
PC-Relate	LD-pruned	-1	3	-50733.5	-50727.5	7.94037
PC-Relate	LD-pruned	-1	4	-50578.9	-50548.7	-40.3744
PC-Relate	LD-pruned	-1	5	-50279.8	-50253.7	-32.2002
PC-Relate	LD-pruned	-1	6	-50604.6	-50563.6	-62.0053
PC-Relate	LD-pruned	-1	7	-50814.8	-50810.4	11.3041
PC-Relate	LD-pruned	-1	8	-50560.4	-50524.5	-51.7229
PC-Relate	LD-pruned	-1	9	-50649.2	-50638.9	-0.49841
PC-Relate	LD-pruned	-1	10	-50336.1	-50329	5.85952

### Sheet: Description
Column	Description
GRM_method	Whether the GRM was a GeSi or a LDAK matrix
data_type	The type of data used to calculate the GRM
alpha	The value of the parameter controlling the dependency of the effect sizes on the allele frequency. This is the value used to calculate the GRM, not the value used to simulate the phenotypes.
rep_idx	Integer from 1 to 10 specifying the replicate number
loglik_no_pcs	Log-Likelihood of the model without PCs
loglik_pcs	Log-Likelihood of the model with PCs
delta_aic	AIC(model with PCs)-AIC(model without PCs); where AIC = Akaike Information Criterion
