## Supplementary Table 8 for "Unifying population structure and relatedness analysis through a coalescent approach"

### Sheet: supplementary_table8
method	data_type	alpha	rep_idx	loglik_no_pcs	loglik_pcs	delta_aic
GeSi	WGS	-2	1	-50762	-50753.9	3.86547
GeSi	WGS	-2	2	-50295.9	-50290.5	9.19223
GeSi	WGS	-2	3	-50721.9	-50719.6	15.3621
GeSi	WGS	-2	4	-50558.8	-50550.6	3.46521
GeSi	WGS	-2	5	-50256	-50243.4	-5.0982
GeSi	WGS	-2	6	-50591.1	-50574.6	-12.8343
GeSi	WGS	-2	7	-50804.5	-50800.8	12.6989
GeSi	WGS	-2	8	-50543.8	-50537	6.3216
GeSi	WGS	-2	9	-50633.5	-50629.7	12.48
GeSi	WGS	-2	10	-50333.9	-50332.9	18.008
GeSi	WGS	-1.75	1	-50758.3	-50738.5	-19.5542
GeSi	WGS	-1.75	2	-50293.7	-50279.9	-7.66702
GeSi	WGS	-1.75	3	-50721.2	-50715.9	9.5511
GeSi	WGS	-1.75	4	-50556.7	-50540.1	-13.19
GeSi	WGS	-1.75	5	-50254.1	-50243.6	-0.955649
GeSi	WGS	-1.75	6	-50588.4	-50575.9	-4.8881
GeSi	WGS	-1.75	7	-50803.9	-50799.4	10.976
GeSi	WGS	-1.75	8	-50540.1	-50518.2	-23.9084
GeSi	WGS	-1.75	9	-50632.4	-50627.2	9.58396
GeSi	WGS	-1.75	10	-50333.3	-50330.3	14.0407
GeSi	WGS	-1.5	1	-50751.2	-50733.5	-15.336
GeSi	WGS	-1.5	2	-50289.7	-50277.8	-3.79359
GeSi	WGS	-1.5	3	-50719.8	-50714.5	9.52399
GeSi	WGS	-1.5	4	-50553.2	-50538.5	-9.47101
GeSi	WGS	-1.5	5	-50251	-50241.1	0.173868
GeSi	WGS	-1.5	6	-50584.1	-50567	-14.2767
GeSi	WGS	-1.5	7	-50802.8	-50799.8	13.9182
GeSi	WGS	-1.5	8	-50533.2	-50515.5	-15.3653
GeSi	WGS	-1.5	9	-50630.4	-50627	13.1724
GeSi	WGS	-1.5	10	-50332.3	-50328.2	11.8296
GeSi	WGS	-1.25	1	-50741.7	-50732.2	1.01728
GeSi	WGS	-1.25	2	-50283.5	-50276.1	5.15451
GeSi	WGS	-1.25	3	-50717.5	-50714	13.1882
GeSi	WGS	-1.25	4	-50548.3	-50537.5	-1.67648
GeSi	WGS	-1.25	5	-50245.7	-50238.6	5.77322
GeSi	WGS	-1.25	6	-50576.7	-50563.7	-5.8882
GeSi	WGS	-1.25	7	-50800.6	-50798.3	15.3282
GeSi	WGS	-1.25	8	-50524.3	-50514.1	-0.398483
GeSi	WGS	-1.25	9	-50626.7	-50624.8	16.1731
GeSi	WGS	-1.25	10	-50329.7	-50326.9	14.493
GeSi	WGS	-1	1	-50732.9	-50730.9	16.127
GeSi	WGS	-1	2	-50276.2	-50272.7	12.9772
GeSi	WGS	-1	3	-50714	-50712.2	16.4981
GeSi	WGS	-1	4	-50543.3	-50535.7	4.86844
GeSi	WGS	-1	5	-50237.6	-50231.9	8.56583
GeSi	WGS	-1	6	-50565.9	-50558.1	4.49232
GeSi	WGS	-1	7	-50795.8	-50794.8	18.0365
GeSi	WGS	-1	8	-50517.9	-50515.4	14.957
GeSi	WGS	-1	9	-50620	-50618.8	17.6921
GeSi	WGS	-1	10	-50323.5	-50321.6	16.1651
GeSi	WGS	-0.75	1	-50728.1	-50727.5	18.8611
GeSi	WGS	-0.75	2	-50272.7	-50270.1	14.9094
GeSi	WGS	-0.75	3	-50712.9	-50713.5	21.2471
GeSi	WGS	-0.75	4	-50544	-50536.2	4.25306
GeSi	WGS	-0.75	5	-50233.5	-50228.8	10.5932
GeSi	WGS	-0.75	6	-50559.3	-50553.6	8.70679
GeSi	WGS	-0.75	7	-50792.4	-50791.6	18.401
GeSi	WGS	-0.75	8	-50520.8	-50519.6	17.4939
GeSi	WGS	-0.75	9	-50615.1	-50612.6	14.9954
GeSi	WGS	-0.75	10	-50316.6	-50316.3	19.3265
GeSi	WGS	-0.5	1	-50732.6	-50733.4	21.5507
GeSi	WGS	-0.5	2	-50279.3	-50277	15.3612
GeSi	WGS	-0.5	3	-50718.6	-50720.8	24.3291
GeSi	WGS	-0.5	4	-50552	-50548	12.0648
GeSi	WGS	-0.5	5	-50242.8	-50238	10.4589
GeSi	WGS	-0.5	6	-50566.1	-50560.9	9.60056
GeSi	WGS	-0.5	7	-50798.9	-50798.2	18.7675
GeSi	WGS	-0.5	8	-50529.8	-50528	16.4616
GeSi	WGS	-0.5	9	-50620.7	-50616.4	11.5781
GeSi	WGS	-0.5	10	-50318.7	-50318.2	18.8845
GeSi	WGS	-0.25	1	-50738.2	-50738.9	21.4961
GeSi	WGS	-0.25	2	-50285.9	-50282.9	13.9577
GeSi	WGS	-0.25	3	-50723.7	-50725.6	23.7972
GeSi	WGS	-0.25	4	-50557.7	-50552.6	9.80563
GeSi	WGS	-0.25	5	-50251.8	-50245.3	7.0032
GeSi	WGS	-0.25	6	-50574.1	-50568	7.78564
GeSi	WGS	-0.25	7	-50805.2	-50804.9	19.3496
GeSi	WGS	-0.25	8	-50534.8	-50533	16.4011
GeSi	WGS	-0.25	9	-50626.8	-50624.2	14.7654
GeSi	WGS	-0.25	10	-50323	-50322.2	18.5704
GeSi	WGS	0	1	-50741	-50740.1	18.1036
GeSi	WGS	0	2	-50289.6	-50287.2	15.1905
GeSi	WGS	0	3	-50725.1	-50725.6	21.1393
GeSi	WGS	0	4	-50558.4	-50553.3	9.90344
GeSi	WGS	0	5	-50255	-50250.6	11.1297
GeSi	WGS	0	6	-50578.8	-50570.5	3.36546
GeSi	WGS	0	7	-50808	-50808.7	21.4779
GeSi	WGS	0	8	-50535.7	-50533.2	15.0082
GeSi	WGS	0	9	-50628.1	-50627.6	18.8925
GeSi	WGS	0	10	-50325.3	-50323.9	17.253
GeSi	LD-pruned	-2	1	-50752.7	-50747.6	9.74782
GeSi	LD-pruned	-2	2	-50296.8	-50287.5	1.31696
GeSi	LD-pruned	-2	3	-50730.3	-50728.6	16.4509
GeSi	LD-pruned	-2	4	-50562.1	-50551.5	-1.11077
GeSi	LD-pruned	-2	5	-50273.9	-50261.7	-4.28898
GeSi	LD-pruned	-2	6	-50575.2	-50567.1	3.65784
GeSi	LD-pruned	-2	7	-50817	-50816.1	18.2737
GeSi	LD-pruned	-2	8	-50536	-50530.6	9.20924
GeSi	LD-pruned	-2	9	-50646.5	-50638.4	3.79567
GeSi	LD-pruned	-2	10	-50338.6	-50335.1	13.0427
GeSi	LD-pruned	-1.75	1	-50751.5	-50748.2	13.4579
GeSi	LD-pruned	-1.75	2	-50296.3	-50289.2	5.75411
GeSi	LD-pruned	-1.75	3	-50729.9	-50729.7	19.5823
GeSi	LD-pruned	-1.75	4	-50561.7	-50551.6	-0.201558
GeSi	LD-pruned	-1.75	5	-50273.1	-50265.7	5.22281
GeSi	LD-pruned	-1.75	6	-50574.1	-50566.3	4.35717
GeSi	LD-pruned	-1.75	7	-50816.4	-50815.5	18.2182
GeSi	LD-pruned	-1.75	8	-50534.7	-50530.1	10.8131
GeSi	LD-pruned	-1.75	9	-50645.8	-50638.4	5.079
GeSi	LD-pruned	-1.75	10	-50338.3	-50335.5	14.5288
GeSi	LD-pruned	-1.5	1	-50750.3	-50747.5	14.4769
GeSi	LD-pruned	-1.5	2	-50295.8	-50289	6.45821
GeSi	LD-pruned	-1.5	3	-50729.3	-50729.2	19.8872
GeSi	LD-pruned	-1.5	4	-50561.2	-50551.5	0.620676
GeSi	LD-pruned	-1.5	5	-50272.1	-50264.7	5.31594
GeSi	LD-pruned	-1.5	6	-50572.6	-50565.1	4.98802
GeSi	LD-pruned	-1.5	7	-50815.6	-50814.5	17.798
GeSi	LD-pruned	-1.5	8	-50533.3	-50529.5	12.4741
GeSi	LD-pruned	-1.5	9	-50645.1	-50638	5.72264
GeSi	LD-pruned	-1.5	10	-50337.6	-50335.1	15.081
GeSi	LD-pruned	-1.25	1	-50749.1	-50747.6	17.0054
GeSi	LD-pruned	-1.25	2	-50295.5	-50289.9	8.74091
GeSi	LD-pruned	-1.25	3	-50728.4	-50728.5	20.098
GeSi	LD-pruned	-1.25	4	-50560.7	-50551.1	0.787488
GeSi	LD-pruned	-1.25	5	-50270.6	-50262.1	3.13427
GeSi	LD-pruned	-1.25	6	-50570.9	-50563.9	6.15008
GeSi	LD-pruned	-1.25	7	-50814.6	-50813.5	17.6192
GeSi	LD-pruned	-1.25	8	-50531.7	-50527.9	12.4279
GeSi	LD-pruned	-1.25	9	-50644.2	-50637.7	6.89066
GeSi	LD-pruned	-1.25	10	-50336.5	-50335.2	17.355
GeSi	LD-pruned	-1	1	-50748.2	-50747.4	18.404
GeSi	LD-pruned	-1	2	-50295.8	-50289.5	7.48272
GeSi	LD-pruned	-1	3	-50727.6	-50727.6	19.9968
GeSi	LD-pruned	-1	4	-50560.4	-50549.9	-0.958449
GeSi	LD-pruned	-1	5	-50268.9	-50261.9	6.0369
GeSi	LD-pruned	-1	6	-50569.4	-50562.4	5.83362
GeSi	LD-pruned	-1	7	-50814	-50812.9	17.9147
GeSi	LD-pruned	-1	8	-50530.7	-50527.3	13.2211
GeSi	LD-pruned	-1	9	-50643.5	-50637.9	8.97151
GeSi	LD-pruned	-1	10	-50335.2	-50333.9	17.4008
GeSi	LD-pruned	-0.75	1	-50748.1	-50747.9	19.5721
GeSi	LD-pruned	-0.75	2	-50296.9	-50292	10.2741
GeSi	LD-pruned	-0.75	3	-50727.6	-50728.6	21.9923
GeSi	LD-pruned	-0.75	4	-50560.7	-50553.1	4.76642
GeSi	LD-pruned	-0.75	5	-50267.6	-50259.3	3.47619
GeSi	LD-pruned	-0.75	6	-50569.6	-50563.3	7.36536
GeSi	LD-pruned	-0.75	7	-50814.1	-50812.5	16.8484
GeSi	LD-pruned	-0.75	8	-50531	-50527.7	13.4392
GeSi	LD-pruned	-0.75	9	-50643.1	-50642.9	19.6059
GeSi	LD-pruned	-0.75	10	-50334.5	-50333.8	18.6064
GeSi	LD-pruned	-0.5	1	-50748.7	-50746.3	15.1663
GeSi	LD-pruned	-0.5	2	-50298.6	-50293.2	9.21071
GeSi	LD-pruned	-0.5	3	-50728.6	-50730.1	22.9688
GeSi	LD-pruned	-0.5	4	-50561.7	-50554.2	4.85941
GeSi	LD-pruned	-0.5	5	-50267.2	-50260.5	6.6431
GeSi	LD-pruned	-0.5	6	-50571.6	-50565	6.92628
GeSi	LD-pruned	-0.5	7	-50815	-50814.5	18.9739
GeSi	LD-pruned	-0.5	8	-50532.5	-50528.9	12.9249
GeSi	LD-pruned	-0.5	9	-50643.4	-50643.7	20.6878
GeSi	LD-pruned	-0.5	10	-50334.6	-50333.9	18.5698
GeSi	LD-pruned	-0.25	1	-50749.6	-50746.2	13.2748
GeSi	LD-pruned	-0.25	2	-50300.2	-50293.1	5.82601
GeSi	LD-pruned	-0.25	3	-50729.9	-50731.2	22.5198
GeSi	LD-pruned	-0.25	4	-50563	-50554.8	3.60033
GeSi	LD-pruned	-0.25	5	-50267.5	-50259.9	4.879
GeSi	LD-pruned	-0.25	6	-50574.3	-50568.2	7.7758
GeSi	LD-pruned	-0.25	7	-50816.1	-50816.4	20.5022
GeSi	LD-pruned	-0.25	8	-50534.2	-50530.3	12.1656
GeSi	LD-pruned	-0.25	9	-50644	-50643.5	19.1292
GeSi	LD-pruned	-0.25	10	-50335.3	-50334	17.5071
GeSi	LD-pruned	0	1	-50750.3	-50746.5	12.4119
GeSi	LD-pruned	0	2	-50301.3	-50292.9	3.1057
GeSi	LD-pruned	0	3	-50731	-50732.1	22.1917
GeSi	LD-pruned	0	4	-50564	-50557.8	7.55248
GeSi	LD-pruned	0	5	-50267.9	-50260.5	5.18414
GeSi	LD-pruned	0	6	-50576.7	-50568.7	3.97206
GeSi	LD-pruned	0	7	-50817	-50815.4	16.7481
GeSi	LD-pruned	0	8	-50535.6	-50531.3	11.3185
GeSi	LD-pruned	0	9	-50644.5	-50643.9	18.7746
GeSi	LD-pruned	0	10	-50336	-50334.8	17.6917
GeSi	Random sites	-2	1	-50773.7	-50755.9	-15.4258
GeSi	Random sites	-2	2	-50316.6	-50305.1	-2.95984
GeSi	Random sites	-2	3	-50736	-50733.1	14.1132
GeSi	Random sites	-2	4	-50566.6	-50553.4	-6.29287
GeSi	Random sites	-2	5	-50280	-50264.5	-11.0687
GeSi	Random sites	-2	6	-50604.3	-50586.2	-16.187
GeSi	Random sites	-2	7	-50811.8	-50807.6	11.5942
GeSi	Random sites	-2	8	-50563.5	-50547.9	-11.2675
GeSi	Random sites	-2	9	-50647	-50639.7	5.36258
GeSi	Random sites	-2	10	-50339.6	-50336.9	14.4802
GeSi	Random sites	-1.75	1	-50770.4	-50744.5	-31.9642
GeSi	Random sites	-1.75	2	-50315.8	-50298.2	-15.3668
GeSi	Random sites	-1.75	3	-50734.2	-50728.6	8.72576
GeSi	Random sites	-1.75	4	-50564.9	-50547.3	-15.0495
GeSi	Random sites	-1.75	5	-50278.6	-50265.4	-6.26805
GeSi	Random sites	-1.75	6	-50602.7	-50587.4	-10.6379
GeSi	Random sites	-1.75	7	-50811	-50806.8	11.7399
GeSi	Random sites	-1.75	8	-50561.5	-50538	-26.9122
GeSi	Random sites	-1.75	9	-50646.6	-50638.8	4.45812
GeSi	Random sites	-1.75	10	-50339.4	-50336.8	14.7101
GeSi	Random sites	-1.5	1	-50763.9	-50741.1	-25.6084
GeSi	Random sites	-1.5	2	-50313.9	-50296.4	-14.9612
GeSi	Random sites	-1.5	3	-50731.5	-50723.5	3.96062
GeSi	Random sites	-1.5	4	-50562.2	-50546.2	-12.0167
GeSi	Random sites	-1.5	5	-50276.2	-50262.6	-7.22317
GeSi	Random sites	-1.5	6	-50599.7	-50576.6	-26.2078
GeSi	Random sites	-1.5	7	-50809.8	-50807	14.3518
GeSi	Random sites	-1.5	8	-50556	-50534.3	-23.5654
GeSi	Random sites	-1.5	9	-50645.3	-50638.9	7.21331
GeSi	Random sites	-1.5	10	-50339.2	-50334.7	10.8621
GeSi	Random sites	-1.25	1	-50754.7	-50742.3	-4.67316
GeSi	Random sites	-1.25	2	-50309.6	-50297	-5.24535
GeSi	Random sites	-1.25	3	-50727.3	-50722.7	10.8188
GeSi	Random sites	-1.25	4	-50558.5	-50545.1	-6.75985
GeSi	Random sites	-1.25	5	-50271.9	-50261.9	0.0738115
GeSi	Random sites	-1.25	6	-50593.5	-50575.5	-16.0078
GeSi	Random sites	-1.25	7	-50807.9	-50805.7	15.7101
GeSi	Random sites	-1.25	8	-50546.4	-50532.7	-7.38824
GeSi	Random sites	-1.25	9	-50642	-50637.4	10.723
GeSi	Random sites	-1.25	10	-50338.5	-50333.8	10.7277
GeSi	Random sites	-1	1	-50747.9	-50742.5	9.3482
GeSi	Random sites	-1	2	-50304.2	-50296.4	4.44302
GeSi	Random sites	-1	3	-50722.6	-50720.6	15.9837
GeSi	Random sites	-1	4	-50556.3	-50546.5	0.347741
GeSi	Random sites	-1	5	-50265.4	-50257.4	3.98495
GeSi	Random sites	-1	6	-50584.8	-50572.3	-5.09745
GeSi	Random sites	-1	7	-50805.5	-50804.3	17.5881
GeSi	Random sites	-1	8	-50537.3	-50530.6	6.48253
GeSi	Random sites	-1	9	-50635.3	-50632.8	15.0228
GeSi	Random sites	-1	10	-50336.1	-50332.7	13.2744
GeSi	Random sites	-0.75	1	-50748.5	-50744.4	11.7331
GeSi	Random sites	-0.75	2	-50301.3	-50291.8	1.04595
GeSi	Random sites	-0.75	3	-50725.3	-50725.1	19.5868
GeSi	Random sites	-0.75	4	-50560.8	-50552.8	3.87371
GeSi	Random sites	-0.75	5	-50263.2	-50257	7.43262
GeSi	Random sites	-0.75	6	-50583.6	-50572.1	-3.09126
GeSi	Random sites	-0.75	7	-50807.2	-50806.6	18.7616
GeSi	Random sites	-0.75	8	-50535.2	-50530	9.66169
GeSi	Random sites	-0.75	9	-50630	-50626.1	12.1367
GeSi	Random sites	-0.75	10	-50334.6	-50332.2	15.3844
GeSi	Random sites	-0.5	1	-50752.7	-50749	12.7217
GeSi	Random sites	-0.5	2	-50302	-50293.4	2.88438
GeSi	Random sites	-0.5	3	-50732.1	-50733	21.851
GeSi	Random sites	-0.5	4	-50566.5	-50559.5	5.88065
GeSi	Random sites	-0.5	5	-50267.5	-50260	4.97689
GeSi	Random sites	-0.5	6	-50589.7	-50576.5	-6.40302
GeSi	Random sites	-0.5	7	-50812.2	-50811.8	19.2337
GeSi	Random sites	-0.5	8	-50537.9	-50532.6	9.40034
GeSi	Random sites	-0.5	9	-50632.3	-50628	11.3868
GeSi	Random sites	-0.5	10	-50336.7	-50333.7	14.1795
GeSi	Random sites	-0.25	1	-50755.4	-50750.5	10.2122
GeSi	Random sites	-0.25	2	-50303.3	-50295.2	3.75152
GeSi	Random sites	-0.25	3	-50735.2	-50735.5	20.554
GeSi	Random sites	-0.25	4	-50569.5	-50561.7	4.44268
GeSi	Random sites	-0.25	5	-50270.7	-50263.1	4.93526
GeSi	Random sites	-0.25	6	-50594.3	-50577.7	-13.2635
GeSi	Random sites	-0.25	7	-50814.9	-50814	18.1238
GeSi	Random sites	-0.25	8	-50540	-50535.4	10.8132
GeSi	Random sites	-0.25	9	-50634.9	-50630.9	12.1577
GeSi	Random sites	-0.25	10	-50338.5	-50334.1	11.2164
GeSi	Random sites	0	1	-50757	-50751.8	9.74148
GeSi	Random sites	0	2	-50304.2	-50296.3	4.21228
GeSi	Random sites	0	3	-50736.5	-50735.5	18.0844
GeSi	Random sites	0	4	-50571	-50562.4	2.77485
GeSi	Random sites	0	5	-50272.2	-50265	5.61554
GeSi	Random sites	0	6	-50597.1	-50577.5	-19.2887
GeSi	Random sites	0	7	-50816.3	-50815.8	19.1098
GeSi	Random sites	0	8	-50541.2	-50536.6	10.809
GeSi	Random sites	0	9	-50636.4	-50634.2	15.419
GeSi	Random sites	0	10	-50339.5	-50334.2	9.39346
LDAK	WGS	-2	1	-50684.7	-50686.8	24.1548
LDAK	WGS	-2	2	-50214.4	-50212.6	16.3573
LDAK	WGS	-2	3	-50636.3	-50634.7	16.8614
LDAK	WGS	-2	4	-50493.2	-50489.7	13.009
LDAK	WGS	-2	5	-50171.1	-50166.9	11.5257
LDAK	WGS	-2	6	-50472.3	-50470.1	15.7035
LDAK	WGS	-2	7	-50687.4	-50684.9	15.0521
LDAK	WGS	-2	8	-50488.2	-50488.8	21.2223
LDAK	WGS	-2	9	-50519.5	-50514.9	10.7891
LDAK	WGS	-2	10	-50282.7	-50284.9	24.4238
LDAK	WGS	-1.75	1	-50674.8	-50677	24.3477
LDAK	WGS	-1.75	2	-50200.8	-50198.9	16.1771
LDAK	WGS	-1.75	3	-50624.2	-50622.3	16.2082
LDAK	WGS	-1.75	4	-50480.6	-50476.8	12.5534
LDAK	WGS	-1.75	5	-50152.5	-50148	11.0879
LDAK	WGS	-1.75	6	-50459.2	-50456.9	15.3377
LDAK	WGS	-1.75	7	-50678.5	-50675.8	14.641
LDAK	WGS	-1.75	8	-50474.7	-50475.2	20.9944
LDAK	WGS	-1.75	9	-50510.1	-50505	9.859
LDAK	WGS	-1.75	10	-50275	-50277.2	24.4139
LDAK	WGS	-1.5	1	-50660.7	-50647.8	-5.78866
LDAK	WGS	-1.5	2	-50182.3	-50177.7	10.9362
LDAK	WGS	-1.5	3	-50609.1	-50606.1	14.1614
LDAK	WGS	-1.5	4	-50463.5	-50458	8.92756
LDAK	WGS	-1.5	5	-50128.1	-50118.8	1.4345
LDAK	WGS	-1.5	6	-50442	-50439.4	14.8926
LDAK	WGS	-1.5	7	-50667.6	-50663.7	12.3487
LDAK	WGS	-1.5	8	-50454.7	-50440.9	-7.66931
LDAK	WGS	-1.5	9	-50497.4	-50488.3	1.95864
LDAK	WGS	-1.5	10	-50265.4	-50267.6	24.5342
LDAK	WGS	-1.25	1	-50644.7	-50640	10.449
LDAK	WGS	-1.25	2	-50157.2	-50154.3	14.1055
LDAK	WGS	-1.25	3	-50590.3	-50586.8	13.006
LDAK	WGS	-1.25	4	-50441.4	-50437.7	12.5909
LDAK	WGS	-1.25	5	-50095.8	-50088.1	4.63343
LDAK	WGS	-1.25	6	-50418.8	-50415.8	14.1051
LDAK	WGS	-1.25	7	-50654.1	-50650.2	12.144
LDAK	WGS	-1.25	8	-50428.4	-50421.8	6.74759
LDAK	WGS	-1.25	9	-50480.5	-50472.2	3.37807
LDAK	WGS	-1.25	10	-50252.4	-50254.6	24.3625
LDAK	WGS	-1	1	-50643.2	-50642.1	17.9079
LDAK	WGS	-1	2	-50138	-50135.6	15.11
LDAK	WGS	-1	3	-50577.7	-50571.5	7.66767
LDAK	WGS	-1	4	-50424.6	-50418.9	8.62331
LDAK	WGS	-1	5	-50063.9	-50055.8	3.77489
LDAK	WGS	-1	6	-50405.6	-50396.5	1.83572
LDAK	WGS	-1	7	-50648.7	-50646.8	16.1966
LDAK	WGS	-1	8	-50414.4	-50412.4	16.0204
LDAK	WGS	-1	9	-50470.4	-50462.3	3.82338
LDAK	WGS	-1	10	-50241.4	-50242.9	22.9422
LDAK	WGS	-0.75	1	-50642.6	-50642.3	19.3689
LDAK	WGS	-0.75	2	-50123.6	-50121.9	16.5769
LDAK	WGS	-0.75	3	-50580.8	-50579.8	17.9623
LDAK	WGS	-0.75	4	-50425.4	-50420.5	10.0828
LDAK	WGS	-0.75	5	-50052.4	-50047.9	11.0928
LDAK	WGS	-0.75	6	-50402.5	-50397.1	9.30313
LDAK	WGS	-0.75	7	-50661.3	-50656.8	11.0113
LDAK	WGS	-0.75	8	-50408.5	-50408.3	19.5057
LDAK	WGS	-0.75	9	-50471.3	-50467.5	12.3864
LDAK	WGS	-0.75	10	-50232.9	-50233.1	20.3158
LDAK	WGS	-0.5	1	-50672.8	-50673.4	21.1897
LDAK	WGS	-0.5	2	-50165.9	-50164.7	17.4878
LDAK	WGS	-0.5	3	-50630.9	-50632.7	23.5349
LDAK	WGS	-0.5	4	-50469	-50466.3	14.6159
LDAK	WGS	-0.5	5	-50102.9	-50099.5	13.2566
LDAK	WGS	-0.5	6	-50459.9	-50456	12.1281
LDAK	WGS	-0.5	7	-50720.3	-50720.7	20.8463
LDAK	WGS	-0.5	8	-50448.6	-50449.5	21.8417
LDAK	WGS	-0.5	9	-50529.2	-50527.8	17.3204
LDAK	WGS	-0.5	10	-50253.6	-50253.9	20.5787
LDAK	WGS	-0.25	1	-50702.9	-50704.1	22.3603
LDAK	WGS	-0.25	2	-50217.9	-50216.5	17.0836
LDAK	WGS	-0.25	3	-50676.5	-50678.6	24.3122
LDAK	WGS	-0.25	4	-50511.3	-50508.9	15.1001
LDAK	WGS	-0.25	5	-50165.7	-50162.4	13.5371
LDAK	WGS	-0.25	6	-50515.8	-50511.8	12.074
LDAK	WGS	-0.25	7	-50765.6	-50765.5	19.6939
LDAK	WGS	-0.25	8	-50489.2	-50489.8	21.2394
LDAK	WGS	-0.25	9	-50580.1	-50578.8	17.4226
LDAK	WGS	-0.25	10	-50280.5	-50280.9	20.8244
LDAK	WGS	0	1	-50721.2	-50722.2	22.0492
LDAK	WGS	0	2	-50250.9	-50249.1	16.5567
LDAK	WGS	0	3	-50700	-50702.1	24.2079
LDAK	WGS	0	4	-50534.8	-50531.7	13.9096
LDAK	WGS	0	5	-50205.9	-50202.3	12.8062
LDAK	WGS	0	6	-50546.4	-50541.6	10.5679
LDAK	WGS	0	7	-50786.9	-50786.8	19.7374
LDAK	WGS	0	8	-50512.6	-50512.7	20.2281
LDAK	WGS	0	9	-50604.7	-50603.2	16.9631
LDAK	WGS	0	10	-50299.2	-50299.4	20.5131
LDAK	LD-pruned	-2	1	-50741.2	-50738.3	14.2217
LDAK	LD-pruned	-2	2	-50275.7	-50270.2	8.93034
LDAK	LD-pruned	-2	3	-50714	-50711.2	14.4426
LDAK	LD-pruned	-2	4	-50545	-50539	7.99981
LDAK	LD-pruned	-2	5	-50254.6	-50248.9	8.72029
LDAK	LD-pruned	-2	6	-50551.6	-50544.2	5.35409
LDAK	LD-pruned	-2	7	-50807.9	-50805	14.0312
LDAK	LD-pruned	-2	8	-50515.1	-50512.8	15.4388
LDAK	LD-pruned	-2	9	-50638.3	-50632.6	8.61603
LDAK	LD-pruned	-2	10	-50325.4	-50323.8	16.9143
LDAK	LD-pruned	-1.75	1	-50737.8	-50735.7	15.7489
LDAK	LD-pruned	-1.75	2	-50271	-50265.9	9.77041
LDAK	LD-pruned	-1.75	3	-50710.4	-50707.7	14.5878
LDAK	LD-pruned	-1.75	4	-50542	-50536.5	8.87086
LDAK	LD-pruned	-1.75	5	-50249.5	-50244.2	9.32325
LDAK	LD-pruned	-1.75	6	-50546	-50539.1	6.18258
LDAK	LD-pruned	-1.75	7	-50804.8	-50801.6	13.5962
LDAK	LD-pruned	-1.75	8	-50510.2	-50508.6	16.7342
LDAK	LD-pruned	-1.75	9	-50635.5	-50630.1	9.22364
LDAK	LD-pruned	-1.75	10	-50322.5	-50321.1	17.3251
LDAK	LD-pruned	-1.5	1	-50734.4	-50733	17.2397
LDAK	LD-pruned	-1.5	2	-50266.2	-50261.5	10.6711
LDAK	LD-pruned	-1.5	3	-50706.3	-50703.7	14.7922
LDAK	LD-pruned	-1.5	4	-50539	-50533.9	9.67247
LDAK	LD-pruned	-1.5	5	-50243.7	-50238.6	9.88263
LDAK	LD-pruned	-1.5	6	-50539.9	-50533.4	6.9544
LDAK	LD-pruned	-1.5	7	-50801.1	-50797.7	13.1613
LDAK	LD-pruned	-1.5	8	-50505	-50503.9	17.9349
LDAK	LD-pruned	-1.5	9	-50632.2	-50627.1	9.83212
LDAK	LD-pruned	-1.5	10	-50319	-50318	17.9083
LDAK	LD-pruned	-1.25	1	-50731.6	-50730.9	18.5816
LDAK	LD-pruned	-1.25	2	-50262.5	-50258.3	11.6519
LDAK	LD-pruned	-1.25	3	-50702.3	-50699.8	15.0699
LDAK	LD-pruned	-1.25	4	-50536.8	-50531.9	10.2197
LDAK	LD-pruned	-1.25	5	-50237.8	-50233	10.3656
LDAK	LD-pruned	-1.25	6	-50534.1	-50527.9	7.53093
LDAK	LD-pruned	-1.25	7	-50797.5	-50794	12.9312
LDAK	LD-pruned	-1.25	8	-50500.3	-50499.8	18.89
LDAK	LD-pruned	-1.25	9	-50628.9	-50624.1	10.423
LDAK	LD-pruned	-1.25	10	-50315.4	-50314.8	18.8135
LDAK	LD-pruned	-1	1	-50730.9	-50730.7	19.7475
LDAK	LD-pruned	-1	2	-50264.2	-50260.4	12.4246
LDAK	LD-pruned	-1	3	-50702.1	-50703.3	22.2586
LDAK	LD-pruned	-1	4	-50534.6	-50530.2	11.2058
LDAK	LD-pruned	-1	5	-50233.2	-50226.3	6.2917
LDAK	LD-pruned	-1	6	-50533.8	-50528.9	10.1476
LDAK	LD-pruned	-1	7	-50796.8	-50794	14.4419
LDAK	LD-pruned	-1	8	-50500.4	-50499.2	17.5523
LDAK	LD-pruned	-1	9	-50627.6	-50628.1	21.0594
LDAK	LD-pruned	-1	10	-50313.5	-50313.1	19.3464
LDAK	LD-pruned	-0.75	1	-50732.5	-50732.8	20.4782
LDAK	LD-pruned	-0.75	2	-50268.7	-50264.9	12.2596
LDAK	LD-pruned	-0.75	3	-50702.6	-50701.4	17.5956
LDAK	LD-pruned	-0.75	4	-50540.8	-50535.6	9.58665
LDAK	LD-pruned	-0.75	5	-50236	-50231	10.0656
LDAK	LD-pruned	-0.75	6	-50534.3	-50528.4	8.1831
LDAK	LD-pruned	-0.75	7	-50797.3	-50794.5	14.3457
LDAK	LD-pruned	-0.75	8	-50502.8	-50502.3	18.9609
LDAK	LD-pruned	-0.75	9	-50627.7	-50623.3	11.3494
LDAK	LD-pruned	-0.75	10	-50314	-50313.8	19.6844
LDAK	LD-pruned	-0.5	1	-50737.1	-50737.7	21.2445
LDAK	LD-pruned	-0.5	2	-50278.7	-50274.9	12.252
LDAK	LD-pruned	-0.5	3	-50709.1	-50708.9	19.4317
LDAK	LD-pruned	-0.5	4	-50547.4	-50541.6	8.53652
LDAK	LD-pruned	-0.5	5	-50242.7	-50236.9	8.48375
LDAK	LD-pruned	-0.5	6	-50543.6	-50537.4	7.57421
LDAK	LD-pruned	-0.5	7	-50802.3	-50800.6	16.5879
LDAK	LD-pruned	-0.5	8	-50511.4	-50509.6	16.3893
LDAK	LD-pruned	-0.5	9	-50631.3	-50625.7	8.75319
LDAK	LD-pruned	-0.5	10	-50318.6	-50318.6	20.1339
LDAK	LD-pruned	-0.25	1	-50741.8	-50742.3	20.9165
LDAK	LD-pruned	-0.25	2	-50287.6	-50283	10.6846
LDAK	LD-pruned	-0.25	3	-50716.3	-50716.3	19.9882
LDAK	LD-pruned	-0.25	4	-50553.6	-50546.3	5.34652
LDAK	LD-pruned	-0.25	5	-50250.4	-50243	5.18509
LDAK	LD-pruned	-0.25	6	-50554.3	-50548.1	7.52957
LDAK	LD-pruned	-0.25	7	-50807.6	-50806	16.8651
LDAK	LD-pruned	-0.25	8	-50520.1	-50517	13.6443
LDAK	LD-pruned	-0.25	9	-50635.6	-50629.8	8.28323
LDAK	LD-pruned	-0.25	10	-50324	-50323.7	19.3921
LDAK	LD-pruned	0	1	-50745.3	-50745.5	20.2394
LDAK	LD-pruned	0	2	-50293.4	-50287.6	8.37239
LDAK	LD-pruned	0	3	-50721.7	-50721.5	19.5872
LDAK	LD-pruned	0	4	-50558.1	-50549.9	3.6433
LDAK	LD-pruned	0	5	-50256.5	-50248.3	3.5446
LDAK	LD-pruned	0	6	-50562.8	-50556.1	6.74562
LDAK	LD-pruned	0	7	-50811.5	-50809.5	16.0785
LDAK	LD-pruned	0	8	-50526.4	-50522.8	12.9301
LDAK	LD-pruned	0	9	-50638.9	-50632.5	7.12357
LDAK	LD-pruned	0	10	-50328.3	-50327.6	18.6868
LDAK	Random sites	-2	1	-50701.7	-50703.8	24.189
LDAK	Random sites	-2	2	-50252.2	-50249.8	15.0893
LDAK	Random sites	-2	3	-50651.6	-50648.4	13.6119
LDAK	Random sites	-2	4	-50532	-50526.5	8.99672
LDAK	Random sites	-2	5	-50218.9	-50212.7	7.5915
LDAK	Random sites	-2	6	-50504.6	-50499.5	9.82335
LDAK	Random sites	-2	7	-50721.3	-50719.3	16.0785
LDAK	Random sites	-2	8	-50520.8	-50521.3	20.895
LDAK	Random sites	-2	9	-50538.4	-50532.5	8.06781
LDAK	Random sites	-2	10	-50312.6	-50314.3	23.3642
LDAK	Random sites	-1.75	1	-50693.7	-50695.9	24.441
LDAK	Random sites	-1.75	2	-50242.6	-50240.1	14.8848
LDAK	Random sites	-1.75	3	-50641.7	-50638.3	13.3443
LDAK	Random sites	-1.75	4	-50522.5	-50516.9	8.91771
LDAK	Random sites	-1.75	5	-50206.4	-50200.1	7.40776
LDAK	Random sites	-1.75	6	-50493.4	-50488.1	9.45252
LDAK	Random sites	-1.75	7	-50713.3	-50711.1	15.7541
LDAK	Random sites	-1.75	8	-50511.7	-50512.1	20.8259
LDAK	Random sites	-1.75	9	-50531.5	-50525.2	7.53592
LDAK	Random sites	-1.75	10	-50305.7	-50307.4	23.3782
LDAK	Random sites	-1.5	1	-50682	-50667.9	-8.17711
LDAK	Random sites	-1.5	2	-50229.1	-50224.3	10.5751
LDAK	Random sites	-1.5	3	-50628.4	-50624	11.1929
LDAK	Random sites	-1.5	4	-50508.9	-50499.1	0.42761
LDAK	Random sites	-1.5	5	-50189	-50176.8	-4.30957
LDAK	Random sites	-1.5	6	-50478.7	-50473.4	9.46093
LDAK	Random sites	-1.5	7	-50703.4	-50700.4	13.8676
LDAK	Random sites	-1.5	8	-50496.2	-50480.2	-11.8533
LDAK	Random sites	-1.5	9	-50522.2	-50512.7	1.07218
LDAK	Random sites	-1.5	10	-50297	-50298.6	23.2411
LDAK	Random sites	-1	1	-50662.7	-50661.2	16.931
LDAK	Random sites	-1	2	-50190.7	-50187.1	12.9341
LDAK	Random sites	-1	3	-50594.8	-50588	6.46503
LDAK	Random sites	-1	4	-50471.6	-50462.1	1.03686
LDAK	Random sites	-1	5	-50132.3	-50120.3	-4.08382
LDAK	Random sites	-1	6	-50439.8	-50426.2	-7.11124
LDAK	Random sites	-1	7	-50682.1	-50677.9	11.5612
LDAK	Random sites	-1	8	-50448.5	-50446	15.0535
LDAK	Random sites	-1	9	-50494.7	-50488.2	7.02778
LDAK	Random sites	-1	10	-50271.1	-50271.7	21.095
LDAK	Random sites	-0.75	1	-50688.1	-50687.4	18.5865
LDAK	Random sites	-0.75	2	-50205.8	-50202	12.3823
LDAK	Random sites	-0.75	3	-50621.7	-50620.8	18.2582
LDAK	Random sites	-0.75	4	-50484.9	-50480.1	10.5463
LDAK	Random sites	-0.75	5	-50138.7	-50134.1	10.8055
LDAK	Random sites	-0.75	6	-50469	-50459.5	0.999468
LDAK	Random sites	-0.75	7	-50711	-50707.9	13.8277
LDAK	Random sites	-0.75	8	-50456.5	-50454.9	16.8746
LDAK	Random sites	-0.75	9	-50516.4	-50513.3	13.8024
LDAK	Random sites	-0.75	10	-50276.1	-50274.6	17.0962
LDAK	Random sites	-0.5	1	-50728.9	-50727.1	16.4447
LDAK	Random sites	-0.5	2	-50257.2	-50254.4	14.5755
LDAK	Random sites	-0.5	3	-50687.9	-50688.5	21.1698
LDAK	Random sites	-0.5	4	-50529.4	-50524.1	9.47911
LDAK	Random sites	-0.5	5	-50201.8	-50197.6	11.5792
LDAK	Random sites	-0.5	6	-50541.5	-50531.8	0.484984
LDAK	Random sites	-0.5	7	-50772.5	-50772.4	19.8094
LDAK	Random sites	-0.5	8	-50497	-50495	16.0952
LDAK	Random sites	-0.5	9	-50581.6	-50580.8	18.4575
LDAK	Random sites	-0.5	10	-50306.4	-50304	15.2444
LDAK	Random sites	-0.25	1	-50746.5	-50744.6	16.1619
LDAK	Random sites	-0.25	2	-50284.4	-50280.6	12.2652
LDAK	Random sites	-0.25	3	-50718.1	-50718.5	20.8826
LDAK	Random sites	-0.25	4	-50553.5	-50548.9	10.8167
LDAK	Random sites	-0.25	5	-50241.2	-50237.1	11.7672
LDAK	Random sites	-0.25	6	-50576.1	-50563.4	-5.34376
LDAK	Random sites	-0.25	7	-50800	-50799.6	19.1929
LDAK	Random sites	-0.25	8	-50521.1	-50517.9	13.6966
LDAK	Random sites	-0.25	9	-50614.1	-50612.2	16.3487
LDAK	Random sites	-0.25	10	-50324.6	-50321.1	13.0687
LDAK	Random sites	0	1	-50752.7	-50750.2	14.8136
LDAK	Random sites	0	2	-50294.6	-50289.5	9.83883
LDAK	Random sites	0	3	-50728.1	-50728.2	20.0596
LDAK	Random sites	0	4	-50562.8	-50556.9	8.17907
LDAK	Random sites	0	5	-50256.8	-50252	10.3592
LDAK	Random sites	0	6	-50588.4	-50572.8	-11.2058
LDAK	Random sites	0	7	-50809.3	-50808.9	19.2379
LDAK	Random sites	0	8	-50531.2	-50527.7	12.9903
LDAK	Random sites	0	9	-50625.8	-50623.2	14.7019
LDAK	Random sites	0	10	-50332.2	-50327.5	10.5252
PC-Relate	LD-pruned	-1	1	-50778.7	-50744.3	-48.9177
PC-Relate	LD-pruned	-1	2	-50316.7	-50289.2	-34.9493
PC-Relate	LD-pruned	-1	3	-50733.5	-50727.5	7.94037
PC-Relate	LD-pruned	-1	4	-50578.9	-50548.7	-40.3752
PC-Relate	LD-pruned	-1	5	-50279.8	-50253.7	-32.201
PC-Relate	LD-pruned	-1	6	-50604.6	-50563.6	-62.0056
PC-Relate	LD-pruned	-1	7	-50814.8	-50810.4	11.305
PC-Relate	LD-pruned	-1	8	-50560.4	-50524.5	-51.7244
PC-Relate	LD-pruned	-1	9	-50649.2	-50638.9	-0.498563
PC-Relate	LD-pruned	-1	10	-50336.1	-50329	5.85938

### Sheet: description
Column	Description
GRM_method	Whether the GRM was a GeSi or a LDAK matrix
data_type	The type of data used to calculate the GRM
alpha	The value of the parameter controlling the dependency of the effect sizes on the allele frequency. This is the value used to calculate the GRM, not the value used to simulate the phenotypes.
rep_idx	Integer from 1 to 10 specifying the replicate number
loglik_no_pcs	Log-Likelihood of the model without PCs
loglik_pcs	Log-Likelihood of the model with PCs
delta_aic	AIC(model with PCs)-AIC(model without PCs); where AIC = Akaike Information Criterion
