## Supplementary Table 9 for "Unifying population structure and relatedness analysis through a coalescent approach"

### Sheet: supplementary_table9
GRM_method	genotype_data	alpha_value	loglik_no_pcs	loglik_pcs	delta_aic
GeSi	LD-pruned	-2	-33694	-33645.3	-77.255
GeSi	LD-pruned	-1.75	-33689.9	-33642	-75.915
GeSi	LD-pruned	-1.5	-33685.1	-33639.6	-70.9886
GeSi	LD-pruned	-1.25	-33680.1	-33638.3	-63.756
GeSi	LD-pruned	-1	-33676.9	-33637.8	-58.2434
GeSi	LD-pruned	-0.75	-33678	-33640.5	-54.9869
GeSi	LD-pruned	-0.5	-33683.3	-33645.2	-56.1305
GeSi	LD-pruned	-0.25	-33689.7	-33650.3	-58.7645
GeSi	LD-pruned	0	-33695	-33654.3	-61.2433
LDAK	LD-pruned	-2	-33692.4	-33642.7	-79.4336
LDAK	LD-pruned	-1.75	-33688.2	-33640.6	-75.1361
LDAK	LD-pruned	-1.5	-33683.1	-33638.1	-69.9476
LDAK	LD-pruned	-1.25	-33677.7	-33635.6	-64.3658
LDAK	LD-pruned	-1	-33675.2	-33634.4	-61.767
LDAK	LD-pruned	-0.75	-33675.1	-33636.7	-56.7774
LDAK	LD-pruned	-0.5	-33680.5	-33642.4	-56.2389
LDAK	LD-pruned	-0.25	-33687.2	-33646.1	-62.2654
LDAK	LD-pruned	0	-33692.8	-33650	-65.5121
PC-Relate	LD-pruned	-1	-33876.6	-33643.2	-446.885
GeSi	Random sites	-2	-33848.3	-33803.1	-70.5178
GeSi	Random sites	-1.75	-33833.8	-33791.7	-64.2306
GeSi	Random sites	-1.5	-33805.8	-33688.1	-215.342
GeSi	Random sites	-1.25	-33763.1	-33672.4	-161.521
GeSi	Random sites	-1	-33719.8	-33654.9	-109.77
GeSi	Random sites	-0.75	-33701.7	-33650.1	-83.2653
GeSi	Random sites	-0.5	-33707.8	-33660.7	-74.0971
GeSi	Random sites	-0.25	-33714.4	-33664.1	-80.7228
GeSi	Random sites	0	-33718.6	-33670.5	-76.1107
LDAK	Random sites	-2	-33877.5	-33874.4	13.7664
LDAK	Random sites	-1.75	-33869.3	-33866.7	14.68
LDAK	Random sites	-1.5	-33848.2	-33811.7	-53.0379
LDAK	Random sites	-1.25	-33804.2	-33788.4	-11.561
LDAK	Random sites	-1	-33747.6	-33711.5	-52.1326
LDAK	Random sites	-0.75	-33710.3	-33652.4	-95.7807
LDAK	Random sites	-0.5	-33708.2	-33661.4	-73.5522
LDAK	Random sites	-0.25	-33713.5	-33668.7	-69.5103
LDAK	Random sites	0	-33717.3	-33671	-72.4893
GeSi	WGS	-2	-33809.4	-33775.3	-48.1764
GeSi	WGS	-1.75	-33794.7	-33762.3	-44.833
GeSi	WGS	-1.5	-33768.2	-33660.3	-195.903
GeSi	WGS	-1.25	-33727.7	-33648.3	-138.806
GeSi	WGS	-1	-33680.9	-33622.9	-95.998
GeSi	WGS	-0.75	-33645.4	-33605.1	-60.5735
GeSi	WGS	-0.5	-33639.2	-33605.6	-47.1826
GeSi	WGS	-0.25	-33643.3	-33612	-42.5616
GeSi	WGS	0	-33641.4	-33617.8	-27.2914
LDAK	WGS	-2	-33876.3	-33873.8	15.0986
LDAK	WGS	-1.75	-33865.1	-33863.1	15.9192
LDAK	WGS	-1.5	-33839	-33808.3	-41.4449
LDAK	WGS	-1.25	-33791.4	-33780	-2.74448
LDAK	WGS	-1	-33734.3	-33706	-36.4985
LDAK	WGS	-0.75	-33671.8	-33622.4	-78.789
LDAK	WGS	-0.5	-33644.6	-33614.4	-40.4191
LDAK	WGS	-0.25	-33641.1	-33616.4	-29.5119
LDAK	WGS	0	-33643.2	-33618.7	-28.9257

### Sheet: description
column	Description
GRM_method	Whether the GRM was a GeSi or a LDAK matrix
genotype_data	The type of data used to calculate the GRM
alpha_value	The value of the parameter controlling the dependency of the effect sizes on the allele frequency. This is the value used to calculate the GRM, not the value used to simulate the phenotypes.
loglik_no_pcs	Log-Likelihood of the model without PCs
loglik_pcs	Log-Likelihood of the model with PCs
delta_aic	AIC(model with PCs)-AIC(model without PCs); where AIC = Akaike Information Criterion
